# Inducible CRISPR activation screen for interferon-stimulated genes identifies OAS1 as a SARS-CoV-2 restriction factor

**DOI:** 10.1101/2021.09.22.461286

**Authors:** Oded Danziger, Roosheel S Patel, Emma J DeGrace, Mikaela R Rosen, Brad R Rosenberg

## Abstract

Interferons establish an antiviral state in responding cells through the induction of hundreds of interferon-stimulated genes (ISGs). ISGs antagonize viral pathogens directly through diverse mechanisms acting at different stages of viral life cycles, and indirectly by modulating cell cycle and promoting programmed cell death. The mechanisms of action and viral specificities for most ISGs remain incompletely understood. To enable the high throughput interrogation of ISG antiviral functions in pooled genetic screens while mitigating the potentially confounding effects of endogenous IFN and potential antiproliferative/proapoptotic ISG activities, we adapted a CRISPR-activation (CRISPRa) system for inducible ISG induction in isogenic cell lines with and without the capacity to respond to IFN. Engineered CRISPRa cell lines demonstrated inducible, robust, and specific gRNA-directed expression of ISGs, which are functional in restricting viral infection. Using this platform, we screened for ISGs that restrict SARS-CoV-2, the causative agent of the COVID-19 pandemic. Results included ISGs previously described to restrict SARS-CoV-2 as well as multiple novel candidate antiviral factors. We validated a subset of candidate hits by complementary targeted CRISPRa and ectopic cDNA expression infection experiments, which, among other hits, confirmed OAS1 as a SARS-CoV-2 restriction factor. OAS1 exhibited strong antiviral effects against SARS-CoV-2, and these effects required OAS1 catalytic activity. These studies demonstrate a robust, high-throughput approach to assess antiviral functions within the ISG repertoire, exemplified by the identification of multiple novel SARS-CoV-2 restriction factors.
