## Supplemental Table 1 List of ISGs for "Inducible CRISPR activation screen for interferon-stimulated genes identifies OAS1 as a SARS-CoV-2 restriction factor"

### Sheet: Table 1 list of ISGs
ABCA9
ABLIM3
ABTB2
ACSL1
ADAMDEC1
ADAR
ADGRE1
ADM
ADPRHL2
AHNAK2
AIM2
AKT3
ALDH1A1
ALYREF
AMPH
ANGPTL1
ANKFY1
ANKRD22
ANXA2R
APOBEC3A
APOBEC3F
APOL1
APOL2
APOL3
APOL6
AQP9
ARG2
ARHGEF3
ATP10A
ATP10D
B2M
B4GALT5
BAG1
BAZ1A
BCL2L13
BCL2L14
BCL3
BLVRA
BLZF1
BST2
BTC
BTN3A1
BTN3A2
BTN3A3
BUB1
C10orf10
C15orf48
C17orf67
C1QL1
C1R
C1S
C4orf32
C4orf33
C6orf62
CACNA1I
CASP1
CASP10
CASP4
CASP7
CASP8
CCDC92
CCL19
CCL2
CCL5
CCL8
CCNA1
CCND3
CCR1
CD163
CD274
CD38
CD69
CD74
CD80
CD9
CDK17
CDK18
CDKN1A
CEACAM1
CES1
CFB
CFLAR
CHMP5
CLEC2B
CLEC4D
CLEC4E
CMPK2
CMTR1
CNP
CPT1A
CRP
CRY1
CSF1
CTSL
CTSS
CX3CL1
CXCL10
CXCL11
CXCL9
CYP1B1
CYTH1
DCP1A
DDIT4
DDX3X
DDX60
DDX60L
DEFB1
DENND5A
DHRS2
DHX58
DTX3L
DUSP5
DYNLT1
EHD4
EIF3L
ENDOD1
ENPP1
EPSTI1
ERAP2
ERLIN1
EXT1
FBXO6
FFAR2
FKBP5
FLT1
FNDC3B
FNDC4
FST
FUT4
FZD5
G6PC
GAK
GALNT2
GBA
GBA3
GBP1
GBP2
GBP3
GBP4
GBP5
GCA
GCH1
GDF15
GEM
GIMAP2
GJA4
GK
GLIPR2
GLRX
GMPR
GPATCH11
GPX2
GSDMD
GTPBP1
GTPBP2
GZMB
HAPLN3
HDAC5
HEG1
HELZ2
HERC5
HERC6
HK2
HPSE
HSH2D
IDO1
IFI16
IFI27
IFI30
IFI35
IFI44
IFI44L
IFI6
IFIH1
IFIT1
IFIT2
IFIT3
IFIT5
IFITM1
IFITM2
IFITM3
IFNGR1
IFNLR1
IGFBP2
IL15
IL15RA
IL17RB
IL18BP
IL1R1
IL1RN
IL22RA1
IL6ST
IMPA2
ISG15
ISG20
JADE2
JAK2
KIAA0040
LAMP3
LAP3
LCN2
LDLR
LGALS3
LGALS3BP
LGALS9
LGMN
LIPA
LMO2
LMO7
LPCAT1
LRG1
LY6E
MAB21L2
MAP3K14
MAP3K5
MARCKS
MASTL
MCL1
MCOLN2
MDK
MICB
MLKL
MOB3C
MOV10
MS4A4A
MSR1
MT1F
MT1G
MT1H
MT1M
MT1X
MT2A
MTHFD2L
MUC16
MVB12B
MX1
MX2
MYD88
MYOF
N4BP1
NAMPT
NAPA
NCF1
NCOA7
NDC80
NDUFA9
NEURL3
NID2
NLRC5
NMI
NOD2
NOS2
NRN1
NT5C3A
NUB1
NUP50
OAS1
OAS2
OAS3
OASL
ODC1
ODF3B
OGFR
OPTN
P2RY6
PABPC4
PADI2
PARP10
PARP12
PARP14
PARP9
PCGF5
PDGFRL
PDK1
PFKFB3
PHF11
PI4K2B
PIM3
PLA1A
PLAUR
PLEKHA4
PLIN2
PMAIP1
PML
PNPT1
PNRC1
PPM1K
PRAME
PRKD2
PSMB10
PSMB8
PSMB9
PSME2
PSMF1
PTMA
PTPRH
PUS1
PXK
RAB27A
RARRES3
RASGEF1B
RASGRP3
RASSF4
RBM25
RET
RETREG1
RGS1
RIMKLB
RIPK2
RNASE4
RNF114
RNF19B
RNF213
RNF24
RP2
RPL22
RSAD2
RTCB
RTP4
S100A8
SAA1
SAMD4A
SAMD9
SAMD9L
SAMHD1
SAT1
SAV1
SCARB2
SCIN
SCO2
SECTM1
SEMA3B
SERPINB9
SERPINE1
SERPING1
SIRPA
SLC15A3
SLC16A1
SLC1A1
SLC25A28
SLC25A30
SLC51B
SLFN12
SLFN5
SNN
SOCS1
SOCS2
SOCS3
SPATS2L
SPSB1
SPTLC2
SQLE
SSBP3
ST3GAL4
STAP1
STARD5
STEAP4
STS
SUN2
TAGAP
TAP1
TAP2
TAPBPL
TDRD7
TF
TGM2
THBD
THEMIS2
TIMP1
TLK2
TLR3
TLR7
TMEM106A
TMEM140
TMEM255A
TMEM268
TMEM51
TNFAIP3
TNFAIP6
TNFRSF10A
TNFSF10
TNFSF13B
TOR1B
TRANK1
TREX1
TRIM14
TRIM21
TRIM22
TRIM25
TRIM31
TRIM34
TRIM38
TRIM5
TRIM56
TRIM69
TXNIP
TYMP
UBA7
UBE2L6
ULK4
UNC93B1
UPP2
USP18
VAMP5
VEGFC
VMP1
WARS
WHAMM
XAF1
YLPM1
ZBP1
ZC3HAV1
ZCCHC2
ZNFX1
