## Supplemental Table 4 List of primers for "Inducible CRISPR activation screen for interferon-stimulated genes identifies OAS1 as a SARS-CoV-2 restriction factor"

### Sheet: Table 4 List of primers
#	Name	Sequence ( 5' -> 3')	Purpose
Cloning Primers
1	phr-dCAS9FW	AGCAAGGCAGGTGGACAGTGACGCGCGCCACCATG	Amplification of dCAS9-SunTAG
2	dCAS9-hygREV	AGGCTTTCCGGATCTATCCATAGGTCCAGGGTTCTCCTCC
3	dCAS9-hygfw	GGAGGAGAACCCTGGACCTATGGATAGATCCGGAAAGCCTG	Amplification of Hygromycin resistance gene
4	hygro-phrREV	AGTTGCGGCCGCAAGTCAAGTTATTCCTTTGCCCTCGGACG
5	pHR-hace2-fw	AGCAAGGCAGGTGGACAGTGGCCACCATGTCAAGCTCTTC	Amplification of hACE2
6	pHR-hace2-rev	AGTTGCGGCCGCAAGTCAAGCTAAAAGGAGGTCTGAACATCATCA
7	pcw-TREfw	CGAGGGGACAATTCTCGACCTCGAGACAAATGGCAGTATTCA	Amplification of Dox-inducible promoter with downstream BamHi
8	pcw-TRE-Bamhi-REV	AAGGCGCAACCCCAACCCCGGGATCCCCAATTCTCCAGGCGATCT
9	pLVX_ADPRHL2-rev	CACTTCCTACCCTCGTAAAGGCCACCATGGCGGCC	Assembly of indicated genes into pLVX-TetOne
10	pLVX-ADPRHL2-fw	CTCGCAGGGGAGGTGGTCTGTCAGCTTTTTTGAAAGACCCGATGG
11	pLVX_CTSS-rev	CACTTCCTACCCTCGTAAAGGCCACCATGAAAAGGCTGGT
12	pLVX-CTSS-fw	CTCGCAGGGGAGGTGGTCTGTCATATTTCTGGATAAGATGGGAAA
13	pLVX_CD74-rev	CACTTCCTACCCTCGTAAAGGCCACCATGCACAGAAGAC
14	pLVX-CD74-fw	CTCGCAGGGGAGGTGGTCTGTCACATGGGCACCGGGC
15	pLVX_LY6E-rev	CACTTCCTACCCTCGTAAAGGCCACCATGAAGATATTTCTGCC
16	pLVX-LY6E-fw	CTCGCAGGGGAGGTGGTCTGTCACGGTCCAAATCTAAGGAGCG
17	pLVX_fLUC-rev	CACTTCCTACCCTCGTAAAGATGGAAGACGCCAAAAACAT
18	pLVX-fLUC-fw	CTCGCAGGGGAGGTGGTCTGTCACACGGCGATCTTTCCGC
19	pLVX_TRIM25-rev	CACTTCCTACCCTCGTAAAGGCCACCATGGCCGAACTTT
20	pLVX-TRIM25-fw	CTCGCAGGGGAGGTGGTCTGTCACTTAGGTGAGCAGATTGACAGA
21	pLVX_OAS1p46-rev	CACTTCCTACCCTCGTAAAGGCCACCATGATGGATTTGAGA
22	pLVX-OAS1p46-fw	CTCGCAGGGGAGGTGGTCTGTCACAAAATAGTGCAGGTCCAATC
23	pLVX_OAS1p42-rev	CACTTCCTACCCTCGTAAAGATGATGGATCTCAGAAATACCCCA
24	pLVX-OAS1p42-fw	CTCGCAGGGGAGGTGGTCTGTCAAGCTTCATGGAGAGGGGCA
25	pLVX_OAS1 (catalytically inactive)-rev	CACTTCCTACCCTCGTAAAGGCCACCATGATGGATCTCAGA
26	pLVX-OAS1(catalytically inactive)-fw	CTCGCAGGGGAGGTGGTCTGTCAGAGGATGGTGCAGGTCCAG
27	pLVX_OAS2-rev	CACTTCCTACCCTCGTAAAGATGGGAAATGGGGAGTCCCA
28	pLVX-OAS2-fw	CTCGCAGGGGAGGTGGTCTGTCACGGCACTTTCCAAGGTGGT
29	pLVX_OAS3-rev	CACTTCCTACCCTCGTAAAGATGGACTTGTACAGCACCCC
30	pLVX-OAS3-fw	CTCGCAGGGGAGGTGGTCTGTCACACAGCAGCCTTCACTGG
31	pLVX_OASL-rev	CACTTCCTACCCTCGTAAAGATGGCACTGATGCAGGAACT
32	pLVX-OASL-fw	CTCGCAGGGGAGGTGGTCTGTCAACTGGCTGGAAACAGAGCCT
gRNA Duplexes
33	MX1-G1	caccgAACTCACAGACCCTGTGCTG ; aaacCAGCACAGGGTCTGTGAGTTc	gRNA duplex. Cloning into BsmbI digested Crop-seq (opti)
34	MX1-G2	caccgACTCACAGACCCTGTGCTGA ; aaacTCAGCACAGGGTCTGTGAGTc
35	MX1-G3	caccgCCGGAGCCGCCCTCAGCACA ; aaacTGTGCTGAGGGCGGCTCCGGc
36	Ly6e-G1	caccgCAGCTTCCCCATCTATCCCA ; aaacTGGGATAGATGGGGAAGCTGc
37	Ly6e-G2	caccgCCATCTATCCCAAGGAGCCG ; aaacCGGCTCCTTGGGATAGATGGc
38	Ly6e-G3	caccgCTATCCCAAGGAGCCGGGGT ; aaacACCCCGGCTCCTTGGGATAGc
39	ADPRHL2-G1	caccgAAAACCGAGACTCAAAGCAC ; aaacGTGCTTTGAGTCTCGGTTTTc
40	ADPRHL2-G2	caccgAGACTCAAAGCACAGGCTGG ; aaacCCAGCCTGTGCTTTGAGTCTc
41	ADPRHL2-G3	caccgGGGCGGCGCTGTGGGCCTGG ; aaacCCAGGCCCACAGCGCCGCCCc
42	CD74-G1	caccgAAGGCAGCTTCACCAAAGTG ; aaacCACTTTGGTGAAGCTGCCTTc
43	CD74-G2	caccgTCACTTCCACATCTACCAAG ; aaacCTTGGTAGATGTGGAAGTGAc
44	CD74-G3	caccgTTCCACATCTACCAAGTGGG ; aaacCCCACTTGGTAGATGTGGAAc
45	CTSS-G1	caccgACTTTGTCCCCAAGACCATA ; aaacTATGGTCTTGGGGACAAAGTc
46	CTSS-G2	caccgCTATGGTCTTGGGGACAAAG ; aaacCTTTGTCCCCAAGACCATAGc
47	CTSS-G3	caccgGACCATAGGGAAATGACTAG ; aaacCTAGTCATTTCCCTATGGTCc
48	ERLIN1-G1	caccgAGAAAGCGACTTGCCTCCAA ; aaacTTGGAGGCAAGTCGCTTTCTc
49	ERLIN1-G2	caccgGGACAAAATTCTCCTAGCCG ; aaacCGGCTAGGAGAATTTTGTCCc
50	ERLIN1-G3	caccgTGCCTCCAAAGGAGCCTGCG ; aaacCGCAGGCTCCTTTGGAGGCAc
51	OAS1-G1	caccgAAATTCAGCACTGGGATCAG ; aaacCTGATCCCAGTGCTGAATTTc
52	OAS1-G2	caccgAGCAGATGAAATTCAGCACT ; aaacAGTGCTGAATTTCATCTGCTc
53	OAS1-G3	caccgTGTTGCTGGCTAAAGGACAA ; aaacTTGTCCTTTAGCCAGCAACAc
54	TRIM25-G1	caccgAGTCGCCCATGAGCTGGCGA ; aaacTCGCCAGCTCATGGGCGACTc
55	TRIM25-G2	caccgGAGGTACTCCCGGGAGCCTG ; aaacCAGGCTCCCGGGAGTACCTCc
56	TRIM25-G3	caccgGCTCCCGGGAGTACCTCGCG ; aaacCGCGAGGTACTCCCGGGAGCc
57	NTG-G1	caccgTTCTCTTGCTGAAAGCTCGA ; aaacTCGAGCTTTCAGCAAGAGAAc
58	NTG-G2	caccgTAAATTCAGACCACAGCTAA ; aaacTTAGCTGTGGTCTGAATTTAc
59	CXCR4-G1	caccgGCCTCTGGGAGGTCCTGTCCGGCTC ; aaacGAGCCGGACAGGACCTCCCAGAGGCc	Expression of CXCR4 for testing CRISPRa clones (Tanenbaum et al., 2014)
60	CXCR4-G2	caccgGCGGGTGGTCGGTAGTGAGTC ; aaacGACTCACTACCGACCACCCGCc
61	CXCR4-G3	caccgGCAGACGCGAGGAAGGAGGGCGC ; aaacGCGCCCTCCTTCCTCGCGTCTGCc
Illumina Sequencing
62	CROPseq_i5_s1	AATGATACGGCGACCACCGAGATCTACACACACTCTTTCCCTACACGACGCTCTTCCGATCTTCTTGTGGAAAGGACGAAACACCG	FW primer for Illumina sequencing
63	CROPseq_i5_s2	AATGATACGGCGACCACCGAGATCTACACACACTCTTTCCCTACACGACGCTCTTCCGATCTATCTTGTGGAAAGGACGAAACACCG
64	CROPseq_i5_s3	AATGATACGGCGACCACCGAGATCTACACACACTCTTTCCCTACACGACGCTCTTCCGATCTGATCTTGTGGAAAGGACGAAACACCG
65	CROPseq_i5_s4	AATGATACGGCGACCACCGAGATCTACACACACTCTTTCCCTACACGACGCTCTTCCGATCTCGATCTTGTGGAAAGGACGAAACACCG
66	CROPseq_i5_s5	AATGATACGGCGACCACCGAGATCTACACACACTCTTTCCCTACACGACGCTCTTCCGATCTTCGATCTTGTGGAAAGGACGAAACACCG
67	CROPseq_i5_s6	AATGATACGGCGACCACCGAGATCTACACACACTCTTTCCCTACACGACGCTCTTCCGATCTATCGATCTTGTGGAAAGGACGAAACACCG
68	CROPseq_i7:1	CAAGCAGAAGACGGCATACGAGATCGAGTAATGTGACTGGAGTTCAGACGTGTGCTCTTCCGATCGTGTCTCAAGATCTAGTTACGCCAAGC	Rev primers for Illumina sequencing
69	CROPseq_i7:2	CAAGCAGAAGACGGCATACGAGATTCTCCGGAGTGACTGGAGTTCAGACGTGTGCTCTTCCGATCGTGTCTCAAGATCTAGTTACGCCAAGC
70	CROPseq_i7:3	CAAGCAGAAGACGGCATACGAGATAATGAGCGGTGACTGGAGTTCAGACGTGTGCTCTTCCGATCGTGTCTCAAGATCTAGTTACGCCAAGC
71	CROPseq_i7:4	CAAGCAGAAGACGGCATACGAGATGGAATCTCGTGACTGGAGTTCAGACGTGTGCTCTTCCGATCGTGTCTCAAGATCTAGTTACGCCAAGC
72	CROPseq_i7:5	CAAGCAGAAGACGGCATACGAGATTTCTGAATGTGACTGGAGTTCAGACGTGTGCTCTTCCGATCGTGTCTCAAGATCTAGTTACGCCAAGC
73	CROPseq_i7:6	CAAGCAGAAGACGGCATACGAGATACGAATTCGTGACTGGAGTTCAGACGTGTGCTCTTCCGATCGTGTCTCAAGATCTAGTTACGCCAAGC
74	CROPseq_i7:7	CAAGCAGAAGACGGCATACGAGATTTGGACTTGTGACTGGAGTTCAGACGTGTGCTCTTCCGATCGTGTCTCAAGATCTAGTTACGCCAAGC
75	CROPseq_i7:8	CAAGCAGAAGACGGCATACGAGATCAGTGGATGTGACTGGAGTTCAGACGTGTGCTCTTCCGATCGTGTCTCAAGATCTAGTTACGCCAAGC
76	CROPseq_i7:9	CAAGCAGAAGACGGCATACGAGATTGACAAGCGTGACTGGAGTTCAGACGTGTGCTCTTCCGATCGTGTCTCAAGATCTAGTTACGCCAAGC
77	CROPseq_i7:10	CAAGCAGAAGACGGCATACGAGATCTAGCTTGGTGACTGGAGTTCAGACGTGTGCTCTTCCGATCGTGTCTCAAGATCTAGTTACGCCAAGC
78	CROPseq_i7:11	CAAGCAGAAGACGGCATACGAGATTCGATCCAGTGACTGGAGTTCAGACGTGTGCTCTTCCGATCGTGTCTCAAGATCTAGTTACGCCAAGC
79	CROPseq_i7:12	CAAGCAGAAGACGGCATACGAGATCCTGAACTGTGACTGGAGTTCAGACGTGTGCTCTTCCGATCGTGTCTCAAGATCTAGTTACGCCAAGC
80	CROPseq_i7:13	CAAGCAGAAGACGGCATACGAGATTTCAGGTCGTGACTGGAGTTCAGACGTGTGCTCTTCCGATCGTGTCTCAAGATCTAGTTACGCCAAGC
81	CROPseq_i7:14	CAAGCAGAAGACGGCATACGAGATAGTAGAGAGTGACTGGAGTTCAGACGTGTGCTCTTCCGATCGTGTCTCAAGATCTAGTTACGCCAAGC
82	CROPseq_i7:15	CAAGCAGAAGACGGCATACGAGATGACGAGAGGTGACTGGAGTTCAGACGTGTGCTCTTCCGATCGTGTCTCAAGATCTAGTTACGCCAAGC
83	CROPseq_i7:16	CAAGCAGAAGACGGCATACGAGATAGACTTGGGTGACTGGAGTTCAGACGTGTGCTCTTCCGATCGTGTCTCAAGATCTAGTTACGCCAAGC
84	CROPseq_i7:17	CAAGCAGAAGACGGCATACGAGATGAGTCCAAGTGACTGGAGTTCAGACGTGTGCTCTTCCGATCGTGTCTCAAGATCTAGTTACGCCAAGC
85	CROPseq_i7:18	CAAGCAGAAGACGGCATACGAGATCTTAAGCCGTGACTGGAGTTCAGACGTGTGCTCTTCCGATCGTGTCTCAAGATCTAGTTACGCCAAGC
86	CROPseq_i7:19	CAAGCAGAAGACGGCATACGAGATTCCGGATTGTGACTGGAGTTCAGACGTGTGCTCTTCCGATCGTGTCTCAAGATCTAGTTACGCCAAGC
87	CROPseq_i7:20	CAAGCAGAAGACGGCATACGAGATCTGTATTAGTGACTGGAGTTCAGACGTGTGCTCTTCCGATCGTGTCTCAAGATCTAGTTACGCCAAGC
88	CROPseq_i7:21	CAAGCAGAAGACGGCATACGAGATTCACGCCGGTGACTGGAGTTCAGACGTGTGCTCTTCCGATCGTGTCTCAAGATCTAGTTACGCCAAGC
89	CROPseq_i7:22	CAAGCAGAAGACGGCATACGAGATACTTACATGTGACTGGAGTTCAGACGTGTGCTCTTCCGATCGTGTCTCAAGATCTAGTTACGCCAAGC
90	CROPseq_i7:23	CAAGCAGAAGACGGCATACGAGATGTCCGTGCGTGACTGGAGTTCAGACGTGTGCTCTTCCGATCGTGTCTCAAGATCTAGTTACGCCAAGC
91	CROPseq_i7:24	CAAGCAGAAGACGGCATACGAGATAAGGTACCGTGACTGGAGTTCAGACGTGTGCTCTTCCGATCGTGTCTCAAGATCTAGTTACGCCAAGC
92	CROPseq_i7:25	CAAGCAGAAGACGGCATACGAGATGGAACGTTGTGACTGGAGTTCAGACGTGTGCTCTTCCGATCGTGTCTCAAGATCTAGTTACGCCAAGC
93	CROPseq_i7:26	CAAGCAGAAGACGGCATACGAGATAATTCTGCGTGACTGGAGTTCAGACGTGTGCTCTTCCGATCGTGTCTCAAGATCTAGTTACGCCAAGC
94	CROPseq_i7:27	CAAGCAGAAGACGGCATACGAGATGGCCTCATGTGACTGGAGTTCAGACGTGTGCTCTTCCGATCGTGTCTCAAGATCTAGTTACGCCAAGC
95	CROPseq_i7:28	CAAGCAGAAGACGGCATACGAGATATCTTAGTGTGACTGGAGTTCAGACGTGTGCTCTTCCGATCGTGTCTCAAGATCTAGTTACGCCAAGC
96	CROPseq_i7:29	CAAGCAGAAGACGGCATACGAGATGCTCCGACGTGACTGGAGTTCAGACGTGTGCTCTTCCGATCGTGTCTCAAGATCTAGTTACGCCAAGC
97	CROPseq_i7:30	CAAGCAGAAGACGGCATACGAGATATACCAAGGTGACTGGAGTTCAGACGTGTGCTCTTCCGATCGTGTCTCAAGATCTAGTTACGCCAAGC
98	CROPseq_i7:31	CAAGCAGAAGACGGCATACGAGATGCGTTGGAGTGACTGGAGTTCAGACGTGTGCTCTTCCGATCGTGTCTCAAGATCTAGTTACGCCAAGC
99	CROPseq_i7:32	CAAGCAGAAGACGGCATACGAGATCTTCACGGGTGACTGGAGTTCAGACGTGTGCTCTTCCGATCGTGTCTCAAGATCTAGTTACGCCAAGC
100	CROPseq_i7:33	CAAGCAGAAGACGGCATACGAGATGAGGCATTGTGACTGGAGTTCAGACGTGTGCTCTTCCGATCGTGTCTCAAGATCTAGTTACGCCAAGC
101	CROPseq_i7:34	CAAGCAGAAGACGGCATACGAGATCCTCGGTAGTGACTGGAGTTCAGACGTGTGCTCTTCCGATCGTGTCTCAAGATCTAGTTACGCCAAGC
