## Supplemental Table 5 Putative antiproliferative ISGs for "Inducible CRISPR activation screen for interferon-stimulated genes identifies OAS1 as a SARS-CoV-2 restriction factor"

### Sheet: Table 5 Antiproliferative hits
A549-SunTag ACE2	A549ΔSTAT1-SunTag ACE2
IFIT2	LAP3
LAMP3	RNF213
ARHGEF3	SLC25A28
APOL1	TRIM25
TXNIP	SOCS2
FZD5	OAS1
APOL3	TNFRSF10A
TRIM14	APOBEC3A
APOBEC3A	MT1H
PSMB9	C1QL1
BLVRA	ZCCHC2
PMAIP1	RET
TRIM38	UBE2L6
ANXA2R	CDKN1A
SLC15A3	SAMD9
JAK2	ZNFX1
ABTB2	HSH2D
YLPM1	HELZ2
SCARB2	JAK2
SAMHD1	PXK
VMP1	SAV1
TNFRSF10A	GALNT2
SPATS2L
ULK4
PSMF1
PARP9
PI4K2B
MT1H
NDC80
PARP14
SERPINB9
FNDC3B
ATP10A
GIMAP2
RIMKLB
TNFAIP3
GBP5
NUP50
RNF213
DYNLT1
CMTR1
CES1
DEFB1
SAMD4A
ADPRHL2
UNC93B1
SLC1A1
NT5C3A
KIAA0040
PLIN2
VAMP5
TLK2
OAS2
CYP1B1
PPM1K
AMPH
LIPA
DCP1A
ADM
CYTH1
ARG2
MAP3K14
UBE2L6
TYMP
TOR1B
SIRPA
OPTN
LGALS9
DUSP5
CASP7
PXK
CDKN1A
TIMP1
ACSL1
TRIM21
CHMP5
